# Ccr4-Not ubiquitin ligase signaling regulates ribosomal protein homeostasis and inhibits 40S ribosomal autophagy

**DOI:** 10.1101/2023.08.28.555095

**Authors:** Daniel L. Johnson, Ravinder Kumar, David Kakhniashvili, Lawrence M. Pfeffer, R. Nicholas Laribee

## Abstract

The Ccr4-Not complex containing the Not4 ubiquitin ligase regulates gene transcription and mRNA decay, yet it also has poorly defined roles in translation, proteostasis, and endolysosomal-dependent nutrient signaling. To define how Ccr4-Not mediated ubiquitin signaling regulates these additional processes, we performed quantitative proteomics in the yeast *Saccharomyces cerevisiae* lacking the Not4 ubiquitin ligase, and also in cells overexpressing either wild-type or functionally inactive ligase. Herein, we provide evidence that both increased and decreased Ccr4-Not ubiquitin signaling disrupts ribosomal protein (RP) homeostasis independently of reduced RP mRNA changes or reductions in known Not4 ribosomal substrates. Surprisingly, we also find that both Not4-mediated ubiquitin signaling, and the Ccr4 subunit, actively inhibit 40S ribosomal autophagy. This 40S autophagy is independent of canonical Atg7-dependent macroautophagy, thus indicating microautophagy activation is responsible. Furthermore, the Not4 ligase genetically interacts with endolysosomal pathway effectors to control both RP expression and 40S autophagy efficiency. Overall, we demonstrate that balanced Ccr4-Not ligase activity maintains RP homeostasis, and that Ccr4-Not ubiquitin signaling interacts with the endolysosomal pathway to both regulate RP expression and inhibit 40S ribosomal autophagy.
