## Supplemental File 1 for "Ccr4-Not ubiquitin ligase signaling regulates ribosomal protein homeostasis and inhibits 40S ribosomal autophagy"

### Sheet: Sheet1
Primers	Sequence
ATG7 3'KO	CGTATTGATTGAACGCCCGT
ATG7 5'KO	GGAAGAACAAGCCACCACAT
ATG7 midORF for	TTGGATCAAATGTGCACAGTAAC
ATG7 S1	CTAAAGTTCATTATATTTCAACAAATATAAGATAATCAAGAATAAAATGCGTACGCTGCAGGTCGAC
ATG7 S2	GAAAGTGGCACCACAATATGTACCAATGCTATTATATGCAAAATATTAATCGATGAATTCGAGCTCG
CUE5 3'KO	CAAAGTGTCTGAACGGGTGC
CUE5 5'KO	AGAGAAGGAGGAAAATGGGAAGA
Not4 3’ KO	CCAGATACCTTTCCACGTCAA
Not4 5’ KO	CAGTAAAAGCCCTCCTAGGGT
Not4 mid ORF For	GCAACACCTGTAACCTCTATCAATC
NOT4S2	AATAAAAATAGATAAAATTATGGTTAATGCAAACAAGAAAAATATTTAGAGTCGGATTAATCGATGAATTCGAGCTCG
NOT4S3	TCTGATTTACTAAATCAACTAATCAACGGAAGGAAAATTATCGCCGGTAATCGTACGCTGCAGGTCGAC
NVJ1 3'KO	GTTCTTTTGTGCGACGCTTG
NVJ1 5'KO	GGGAAGAGGAGCTGCAAAAC
qATG1 for	TTGAGAACAGGCGCAGTATG
qATG1 rev	AAGGATCATTTCCGAACGTG
qATG11for	TGCAAATGGATCTGGATGAA
qATG11rev	TCCTCAGCAAGAGGAATGGT
qATG12 for	CTGTCGACCAGCAAGTTGAA
qATG12 rev	TCCATTTTCAGCCGTCTCTT
qATG29 for	ACTGACCACGGAAAGACAGG
qATG29 rev	CCATTAGCGCTTCTTCCAAC
qATG32 for	AAAAGCATGCCACCTGATTC
qATG32 rev	ATTGTGGTTGCCGGATATGT
qATG7for	TATGTTTCACGCGCATTGAT
qATG7rev	TATGCTGAGCCTCCTCGTTT
qATG8 for	TGTGATTTGCGAAAAAGCTG
qATG8 rev	CCCGTCCTTATCCTTGTGTT
qATG9 for	GGAAATGGGCAAACGTAGAA
qATG9 rev	TAATATCCGAAACCCGGTGA
qBRE5 for	CCAAAAAGGAAACGGTCAAA
qBRE5 rev	GCTTTCTTTTCGGCTTTGTG
qCUE5 for	CAGCGCAGAAGACGTCATAA
qCUE5 rev	CATGTTGGTTGTCGTTTTGC
qNVJ1 for	CAGCCATTTGACAAGCAAGA
qNVJ1 rev	CTGGAGCTGCAATCCTTTTC
qRPL10for	GCTCGTATCTGTGCCAACAA
qRPL10rev	ATCCTTGTTGCTGTCCTTGG
qRPL14B for	TGGTCCAAAAGCTGGTGTCC
qRPL14B rev	TCAGTCAAAGCAGCACGTCT
qRPL36Afor	AAGAAAGGTGCTGCTTCCAA
qRPL36Arev	TTGGCTCTGGTGAAAGAACC
qRPL37Afor	GACGACCGTGGAGAAATGTT
qRPL37Arev	GTTCCCTCAGGCATACAAGC
qRPL37B for	GTCAACGTTCAATCACATCCGG
qRPL37B rev	ATTCGCTCTTTATGCATCCGT
qRPL38 for	TGGCTAGAGAAATCACCGACA
qRPL38 rev	ACCTTCAAAGTTGGTGGCAA
qRPL39 for	GCAAAACAGACCATTGCCACA
qRPL39 rev	AGATGTTCATCTTGGTTCTTCTCCA
qRPL42A for	CGTTCCAAAGACCAGAAAGACC
qRPL42A rev	GCAAAGCTTGACCCTTTTGCT
qRPS21A for	GCTACCAACAGAATCATCAAGGC
qRPS21A rev	ACGTGAGTAAGACCAGACGT
qRPS23A for	CGTTGGGCCGAAAACAACTA
qRPS23A rev	GCCAACAAGGAGACACCAGA
qRPS26B for	GTCACGTCAAGCCAGTGAGA
qRPS26B rev	AAAGCTTTCTTTGCGGCAGC
qRPS27B for	ACCCAACTGCTGCTTCTGAA
qRPS27B rev	ACCTTCAGATAATTTGGCCTTACC
qRPS29Afor	ATGGCTCACGAAAACGTCTG
qRPS29Arev	TGTTGAAACCAATGTCGTTAGC
qRPS29B for	TGGCTCACGAAAACGTTTGG
qRPS29B rev	CTTTCTGACCAAACCAGTGTGG
qRPS30Bfor	TTCACGGTTCTCTAGCTCGT
qRPS30Brev	TGGACCTGGGTTCATTCTTC
qRPS5midFor	TCAGAAAGGCTCAATGTCCA
qRPS5midRev	TCTTGGACCAGTGTTGGTGA
qRPS9A for	CAACATCCCCTCTTTCATGG
qRPS9A rev	CCTCATCAGCTTCATCAGCA
qVPS27 for	ACAGCCATCACCTCAACCTC
qVPS27 rev	CGAAATCTTGCCGTTCATTT
RPL36A midORF for	AATTGCTATTGGTTTAAACAAAGG
RPL36A S2	ATATGATATCTATATATATATTACAAAAATCAGTTTTTAGAAACTTAATCGATGAATTCGAGCTCG
RPL36A S3	CTAAGGTCGAAGAAATGAACAACATCATTGCTGCTTCTCGTCGTCACCGTACGCTGCAGGTCGAC
RPS9A midORF for	CACTCAAAGGCACATTGCTG
RPS9A S2	GTATCGTGATTTCAACACGTAATTAAGAAATAAAAATCAGCACAATTAATCGATGAATTCGAGCTCG
RPS9A S3	GCTTCTGGTGAAGCTGCTGATGAAGCTGATGAGGCCGATGAAGAACGTACGCTGCAGGTCGAC
VPS27 3'KO	CCACTTTCTTAAAATGGTCCTTCC
VPS27 5'KO	GAATCATCTTGCTCGGCCTC
